# Reanalysis of in vivo drug synergy validation study rules out synergy in most cases

**DOI:** 10.1101/2020.11.13.378430

**Authors:** Olaf van Tellingen, Renee X. de Menezes

**Author notes:** Corresponding author: Olaf van Tellingen; Division of Pharmacology, room H3.014; Plesmanlaan 121, 1066 CX, Amsterdam, The Netherlands.

## Abstract

In a recent paper in Nature Communications, Narayan et al ^1^ described the development of an *in silico* method to predict synergy of drug combinations, validated *in vivo* using 5 different models for 5 different drug pairs. The published analysis of the *in vivo* experimental data used the Chou and Talalay Combination Index, which ignores important aspects of the study design, including, but not limited to the variability between individual mice and the longitudinal nature of the data. Furthermore, the original publication reported the Combination Index as static numbers without properly accounting for experimental variability. When 95% confidence intervals are recalculated using bootstrapping methods, 4 out of 5 drug pairs do not show a statistically significant synergistic effect. Three models (originally figures 5A, B and E) are subject to severe inaccuracies in the data handling and reporting. In one model, (originally figure 5D), the data better supports an additive effect between drugs rather than synergy. As the Chou and Talalay Combination Index is poorly suited to this data, we applied mixed-effects models fitted to the longitudinal tumor growth data as an alternative means of estimating synergy. The results support the findings from the bootstrapping analysis, namely that the majority of the drug pairs do not achieve a synergistic effect. We conclude that the *in vivo* validation of the *in silico* method to predict synergy of drug combinations as proposed by Narayan et al has a negative outcome when analyzed with appropriate statistical methods.
