## Supplementary material for "Reanalysis of in vivo drug synergy validation study rules out synergy in most cases": Datafolder containing original data files Bart Westerman: Data_request+OvT2_Synergy_complete_with raw IVIS data_20200629.xlsx

### Sheet: means and figures
			CAGE	MOUSE	GROUP		date	13/2/2017	20/2/2017	2017-02-27	2017-03-03	2017-03-06	2017-03-10	2017-03-13	2017-03-20	2017-03-27			Day of progression	Days until progression		Average																	Notes
		day -7	2017-02-07	Day 0	2017-02-14		day	0	7	14	18	21	25	28	35	42						Days	0	7	14	18	21	25	28						Synergy according to methods as reported
Figure 5 A	U87MG	42779	514	5	514	Tagrisso	1 BL	18462641	307420	279782250	2277160	2084722800	2181632300	2628532900				Day of progression	2017-03-09	23		Tagrisso	4.46215e+07	3.33044e+07	1.72505e+08	4.8675e+08	1.07805e+09	1918371320	3.20518e+09
		42779	520	1	514		2 L	18766046	68500	43525	43316390	65211100	197930000	248112100				terminated due to tox	2017-03-09	23		AZD2014	3.87806e+07	2.93332e+07	6.582e+07	2.6277e+08	6.65142e+08	1.63019e+09	2.24068e+09
		42779	520	3	514		3R	27881868	18406140	12415321	44367000	181105000	338458000	688438300					2017-03-10	24		DOC	3.70216e+07	1.44248e+07	8.12885e+06	7.53982e+07	8.33771e+07	41864530	3.43378e+08
		42779	515	1	514		4LR	29533520	17265080	110121350	214904200	392546600	131155200						2017-03-09	23		Triple	1.15267e+08	1.32492e+07	1.18163e+07	3.47368e+07	9.43835e+08	1.04701e+09	1.44417e+09
		42779	517	1	514		5LL	63251250	32497870	116634010	238375000	761057300	1587930640	1804765000					2017-03-09	23		None	2.13784e+07	5.00764e+07	2.96032e+08	4.11888e+08	1.38847e+09	1770004250	2.88905e+09
		42779	519	6	514		6RR	70220699	44084650	202322550	626339000	1430752500	2857614100	5675232000					2017-03-10	24
		42779	515	3	514		7 BL	84234690	120501230	486213100	2237672700	2630973000	6133879000	8186010000					2017-03-09	23		Normalized Viability
																						Days	0	7	14	18	21	25	28
		42779	516	4	515	AZD2014	1 BL	133370	36116730	18354000	526241800	1358133800	3342310100	5156060500					2017-03-10	24		Tagrisso	1	0.746375	3.86595	10.9084	24.1599	42.9921	71.8304
		42779	516	1	515		2 L	15287560	9763290	31403390	142614200	4592000	13113520	8811000					2017-03-10	24		AZD2014	1	0.756388	1.69724	6.77581	17.1514	42.0363	57.7785
		42779	520	6	515		3R	19384650	9423050	417870	472014700	1107529000	1255109400	2354579700					2017-03-14	28		DOC	1	0.389632	0.21957	2.0366	9.89	1.13081	9.27507
		42779	516	2	515		4LR	27135960	22845290	89001930	317803210	343549200	3492443100	1425501000					2017-03-10	24		Triple	1	0.114944	0.102512	0.301359	8.18825	9.08337	12.5289
		42779	515	6	515		5LL	31291060	21299010	80591690	80591690	80591690	80591690	80591690					2017-02-24	10		None	1	2.34239	13.8473	19.2666	64.9476	82.7942	135.139
		42779	515	4	515		6RR	57145060	14969230	42544280	297920500	386953300	36899100	1700635200					2017-03-10	24
		42779	516	6	515		7 L	121086360	90915500	198426600	2202000	1374648000	3190880000	4958607000					2017-03-08	22		SQRT		2.64575
																						Days	0	7	14	18	21	25	28
		42779	518	6	516	DOC	1 BL	221990	29708300	390424	164498600	1753800	4212500	10686760					2017-03-07	21		Tagrisso	0.23022	0.352531	1.43913	6.78329	8.43516	18.128	26.3216
		42779	516	3	516		2 L	13064679	12161280	1404870	166223550	113609400	158981000	383830870					2017-03-10	24		AZD2014	0.392377	0.279395	0.648898	1.92056	5.81813	16.1773	20.4837
		42779	518	5	516		3R	20101750	450970	53930	8034606	95120100	36080700	407554700					2017-03-09	23		DOC	0.371661	0.117034	0.137619	0.863567	1.24797	0.609174	5.50336
		42779	519	3	516		4LR	25689300	439990	12908360	17852600	28294000	83600400	98068300					2017-03-10	24		Triple	0.791081	0.0463092	0.0593195	0.176565	6.6469	5.86553	12.2502
		42779	515	2	516		5LL	36102300	14211080	4388440	166223550	339908200	5222670	1498551600					2017-03-10	24		None	0.329332	0.902132	5.85255	8.55396	17.9922	28.7748	39.9674
		42779	519	1	516		6LLRR	54017960	17307070	36933510	550640	550640	550640	550640					2017-03-03	17
		42779	518	2	516		7 LR	109953240	26695000	822390	4403800	4403800	4403800	4403800					2017-03-03	17		Normalized data normalized to 1
																						Days	0	7	14	18	21	25	28
		42779	514	4	517	Triple	1 BL	230780	286000	837080	837080	837080	837080	837080					2017-03-02	16		Tagrisso	1	0.318639	0.279185	0.566183	0.371991	0.519264	0.531529
		42779	518	4	517		2 L	8020940	8468700	20030000	47816100	160013000	308202000	3826410					2017-03-14	28		AZD2014	1	0.322913	0.122569	0.351687	0.264081	0.507721	0.427548
		42779	517	4	517		3R	20328190	13546100	404910	404910	404910	404910	404910					2017-02-22	8		DOC	1	0.16634	0.0158566	0.105706	0.152277	0.0136581	0.0686335
		42779	518	3	517		4LR	24710170	11533700	48979500	150501012	150501012	150501012	150501012					2017-03-03	17		Triple	1	0.0490713	0.00740308	0.0156416	0.126075	0.10971	0.092711
		42779	519	4	517		5LL	39775370	15164350	113120	18626750	86494800	20797120	10793440					2017-03-21	35		None	1	1	1	1	1	1	1
		42779	519	2	517		6LLRR	52928570	42493160	533140	1377420	699997900	2138781300	27228390					2017-03-10	24
		42779	517	5	517		7 R	660874500	1252700	1.18163e+07	23594200	5508595000	4709561000	9915570000					2017-03-09	23		Combination index																	Most extreme outlyer (>1000-fold-increase) at day 14 removed (value 1,616,668,600)
																						Day	0	7	14	18	21
		42779	517	2	519	None	1 BL	263509	19629200	85224200	407233000	1760113000	312193000	119138000					2017-02-27	13		Triple	2.98	0.599992	0.553645	0.219761	1.64174
		42779	514	1	519		2 L	313310	146650000	231617600	14557480	2341196500	4060866000	3575212000					2017-03-14	28					Published values
		42779	514	6	519		3R	21581266	42375700	658736000	1218812000	2269084500	3101532000	4785682000					2017-03-14	28
		42779	520	5	519		4LR	22285970	15991300	19902400	45784740	5312600	5312600	5312600					2017-03-03	17
		42779	520	2	519		5LL	41152800	12930530	20408700	55840300	233861900	897597900	3799690000					2017-03-10	24
		42779	520	4	519		6RR	42673340	62881600	760303720	729101000	1721270000	2242524000	5049286000					2017-02-27	13
Figure 5 B	U87MG					2017-12-16	2018-12-23	2018-12-28	2018-01-06	2018-01-13	2018-01-20	2018-01-27							Day of endpoint	Days to endpoint		Average													C:\Users\Bart Westerman XPS\Dropbox\VUMC\Results\3 In vivo\4 Atlas validation breast lung etc\U87 GNE317 Decetaxel Luciferase data
						implantation	Day	12	21	28	35	42										Days		7	14	21	28	35	42						Synergy according to methods as reported
			1			Control		305100										Endpoint reached	2018-12-30	14		Control		233975	190875000	1000000000													Carry-over at day 21might over estimate synergy, value extrapolated from exp 5A							Value approx:		1.19286e+09
			2					200200	130190000										2018-01-10	24		Docetaxel		238875	63238500	368915000
			3					123200											2018-01-03	17		GNE-317		235425	80275000	238490000
			4					307400	251560000										2018-01-07	21		Docetaxel+GNE-317		230500	34825000	93915000	2.13107e+08	413900001
			1			Docetaxel		201700	69160000										2018-01-07	21		STDEV
			2					110700	45906000	321700000									2018-01-19	33		Control		89184.9	8.58216e+07
			3					287300	66729000	416130000									2018-01-17	31		Docetaxel		106187	1.16961e+07	6.67721e+07
			4					355800	71159000										2018-01-10	24		GNE-317		139445	2.59437e+07
																						Docetaxel+GNE-317		88671	2.38211e+07	4.96306e+07	6.5236e+07	4.6669e+07
			1			GNE-317		114600	61930000	238490000									2018-01-15	29
			2					188800	98620000										2018-01-09	23		Normalized
			3					436500											2018-01-02	16		Days		7	14	21	28	35	42
			4					201800											2018-01-05	19		Control		100	100	100
																						Docetaxel		102.094	33.1308	36.8915
			1			Docetaxel+GNE-317		269800	11370000	56310000	138090000	380900000							2018-01-27	42		GNE-317		100.62	42.0563	23.849
			2					331800	67630000	166850000	256540000								2018-01-21	35		Docetaxel+GNE-317		98.5148	18.2449	9.3915
			3					191000	34170000	72260000	244690000	446900002							2018-01-27	42
			4					129400	26130000	80240000									2018-01-14	28		Combination index																	11-01-2018 endpoint is incorrect (mouse died in weekend)
																						Days		7	14	21	28	35	42
																						Docetaxel+GNE-317		0.958872	0.802065	0.554446
																									Published values
					2017-11-21	2017-11-27	2017-12-07	2017-12-14	2017-12-22	2017-12-28	2018-01-04	2018-01-11	2018-01-18	2018-01-25	2018-02-01	2018-02-08	2018-02-15		Day of endpoint	Days to endpoint
Figure 5 C	MDA-MD231	Group	Cage&Mark#		Tumor installed	1st measure	16	23	31	37	44	51	58	65	72	79	86																		C:\Users\Bart Westerman XPS\Dropbox\Bart-Tannous\NewCombination\MDA (triple negative breast)\MDA tumor size
			1-1			Control	4793000	586100000	3596000000	11400000000								Endpoint reached	2018-01-03	43		Average													Synergy according to methods as reported
			1-2				4197000	929000000	3226000000	14200000000									2018-01-02	43		Days	16	23	31	37	44	51	58	65	72	79	86
			1-3				11530000	902000000	3584000000	5698000000	28610000000								2018-01-04	44		Control	7688250	565666250	3655512500	8.93371e+09	17771000000	16175000000
			1-4				6509000	822300000	3753000000	9886000000	30870000000								2018-01-04	44		AZ628 10 mg/kg	8.18129e+06	3.09514e+08	2.16323e+09	5476500000	8249000000	53930000000
			7-1				9603000	616100000	12350000000										2017-12-22	31		Gemcitabine 50 mg/kg	6.37329e+06	2.29087e+07	9.15671e+07	219590000	4.78429e+08	8.28286e+08	3.40337e+09	1656425000	3596800000	6779000000
			7-2				4629000	594800000	1199000000	16690000000									2017-12-31	40		AZ628+Gemcitabine	6606125	29368750	7385750	24196250	24916250	25278750	77590000	431050000	538562500	7.69329e+08	2525400000
			7-3				2685000	43620000	862500000	3629000000	5604000000	20360000000							2018-01-11	51
			7-4				17560000	31410000	673600000	1033000000	6000000000	11990000000							2018-01-15	55		STDEV
																						Days	16	23	31	37	44	51	58	65	72	79	86
			3-1			AZ628 10 mg/kg	23460000	233700000	2459000000	7402000000									2018-01-02	42		Control	4.96027e+06	3.53101e+08	3.75165e+09	5.71423e+09	1.38523e+10	5.91848e+09
			3-2				5130000	435700000	3917000000	7402000000									2017-12-29	38		AZ628 10 mg/kg	7.94549e+06	1.12049e+08	1.10235e+09	2.19509e+09	2.68842e+09
			3-3				3489000	185700000	1982000000	5234000000									2017-12-28	37		Gemcitabine 50 mg/kg	2.98154e+06	7.81072e+06	7.29063e+07	1.39486e+08	3.07502e+08	8.50292e+08	3.82407e+09	2.19048e+09	3.28219e+09	8.88126e+08
			3-4				3664000	460200000	1833000000	3745000000	6348000000	53930000000							2018-01-12	52		AZ628+Gemcitabine	2.38942e+06	2.09857e+07	2.88333e+06	1.42253e+07	1.26722e+07	9.57079e+06	1.37688e+07	5.63885e+08	1.83413e+08	9.1205e+07
			9-1				3027000	271700000	3110000000										2017-12-26	35
			9-2				3559000	207900000	887000000	6973000000									2018-01-03	43		Normalized
			9-3				14940000	371700000	954600000	2103000000	10150000000								2018-01-04	44		Days	16	23	31	37	44	51	58	65	72	79	86
																						Control	100	7357.54	47546.7	116200	231145	210386
			4-1			Gemcitabine 50 mg/kg	7575000	24490000	33390000	270800000	639600000	917500000	6679000000						2018-01-20	60		AZ628 10 mg/kg	100	3783.2	26441.2	66939.4	100828	659187
			4-2				12530000	33720000	164400000	371900000	709000000	945700000	9490000000						2018-01-20	60		Gemcitabine 50 mg/kg	100	359.449	1436.73	3445.48	7506.78	12996.2	53400.6
			4-3				5806000	17740000	165800000	406000000	588800000	685500000	967300000	4921000000	6865000000				2018-02-05	76		AZ628+Gemcitabine	100	444.568	111.802	366.27	377.169	382.656	1174.52
			4-4				4322000	24310000	177000000	238400000	298700000	396200000	685500000	918800000	5978000000				2018-02-06	77
			10-1				4285000	8691000	20220000	80420000	893100000	2597000000	5719000000						2018-01-24	64		Normalized Normalized
			10-2				5937000	26020000	40850000	92320000	118300000	136400000	144500000	404500000	839600000	7407000000			2018-02-11	82		Days	16	23	31	37	44	51
			10-3				4158000	25390000	39310000	77290000	101500000	119700000	138300000	381400000	704600000	6151000000			2018-02-10	81		Control	100	100	100	100	100	100
																						AZ628 10 mg/kg	100	51.4193	55.6109	57.6072	43.621	313.323
			6-1			AZ628 + Gemcitabine	8461000	23920000	9419000	10080000	14920000	21920000	84830000	266700000	531300000	784500000	2414000000		2018-02-15	86		Gemcitabine 50 mg/kg	100	4.88545	3.02173	2.96514	3.24765	6.17732
			6-2				4467000	71500000	7412000	44620000	47890000	19040000	77620000	278100000	817700000	857000000	2822000000		2018-02-15	86		AZ628+Gemcitabine	100	6.04235	0.23514	0.315208	0.163174	0.181883
			6-3				9741000	35590000	9820000	23360000	14060000	27640000	93720000	198900000	781100000				2018-02-07	78
			6-4				5647000	12300000	3143000	11320000	26540000	10170000	56590000	229100000	561500000	633800000	2450000000		2018-02-15	86		Combination index
			12-1				6395000	23640000	9021000	43800000	13410000	43980000	71420000	135100000	533400000	769600000	2360000000		2018-02-15	86		Days	16	23	31	37	44
			12-2				4397000	12230000	2683000	17050000	35370000	26150000	95570000	140900000	371400000	870500000	dead in cage		2018-02-10	81		AZ628+Gemcitabine		1.29389	0.0796934	0.108624	0.0523528	0.0282053											Estimated after weekend: 10/02/2018
			12-3				4030000	45450000	7964000	31300000	15490000	25480000	63030000	387600000	398300000	809200000	dead in cage		2018-02-11	82					Published values														Estimated after weekend: 11/02/2018
			12-4				9711000	10320000	9624000	12040000	31650000	27850000	77940000	1812000000	313800000	660700000	2581000000		2018-02-15	86
			2018-03-21				2018-03-28	2018-04-04	2018-04-11	2018-04-18	2018-04-25	2018-05-02	2018-05-09	2018-05-16	2018-05-23	2018-05-30	2018-06-06		Day of endpoint	Days to endpoint
						Day	7	14	21	28	35	42	49	56	63	70	77
Figure 5 D	CHL1-FM		1-1			Control	37240000	2795000000	4135000000	7260000000	10470000000							Endpoint reached	2018-04-27	37		Average													C:\Users\Bart Westerman XPS\Dropbox\Bart-Tannous\NewCombination\Melanoma (CHL1)\CHL tumor size
			1-2				22430000	4271000000	6294000000	8538000000									2018-04-20	30		Days	7	14	21	28	35	42	49						Synergy according to methods as reported
			1-3				27530000	2772000000	8279000000	12913000000	22330000000								2018-05-01	41		Control	3.08383e+07	2.95257e+09	5.41933e+09	8997000000	16400000000	16400000000	16400000000										Carry forward from day 42 onward
			1-4				41360000	3279900000	4593000000	8721000000									2018-04-24	34		Gemcitabine 25 mg/kg	1.92283e+07	3.38083e+08	1.29823e+09	3.20533e+09	7.68553e+09	14294800000	7516000000
			3-1				25330000	2689800000	5187000000	7073000000									2018-04-21	31		CGP-082996 10 mg/kg	40650000	513138000	2316000000	3747600000	7.22367e+09	1.19587e+10	15991000000
			3-2				31140000	1907700000	4028000000	9477000000									2018-04-18	28		Gem + CGP	28004000	315740000	715000000	1269480000	4307740000	5507600000	8939000000
			2-1			Gemcitabine 25 mg/kg	21760000	263730000	1163100000	2563000000	9209000000	14950000000							2018-05-05	45		STDEV
			2-2				16590000	289690000	1341600000	3638000000	11710000000	16750000000							2018-05-02	42		Days	7	14	21	28	35	42	49
			2-3				21420000	290630000	897700000	4511000000	13350000000	16824000000	9118000000						2018-05-13	53		Control	7.26312e+06	7.82769e+08	1.62879e+09	2.12468e+09	8.38629e+09
			2-4				23400000	438110000	1582100000	2475000000	4447200000	11800000000							2018-05-06	46		Gemcitabine 25 mg/kg	3.41392e+06	6.8977e+07	2.37908e+08	9.33994e+08	4.32446e+09	2.69109e+09	2.26557e+09
			3-3				14850000	348680000	1394400000	2169000000	3141000000								2018-04-27	37		CGP-082996 10 mg/kg	5.85051e+06	9.21252e+07	3.78171e+08	7.29619e+08	1.90266e+09	4.69533e+09	6.85086e+09
			3-4				17350000	397660000	1410500000	3876000000	4256000000	11150000000	5914000000						2018-05-11	51		Gem + CGP	5.78335e+06	8.91219e+07	1.05085e+08	3.01562e+08	2.29964e+09	2.47557e+09	5.66848e+09
			5-1			CGP-082996 10 mg/kg	46210000	566460000	2498000000	4296000000	>10E +10								2018-04-26	36		Normalized																	Non linear part of curve reached when higher than 10^10 units
			5-2				43010000	360300000	2495000000	4170000000									2018-04-19	29		Days	7	14	21	28	35	42	49
			5-3				34480000	553730000	1883000000	2881000000	7252000000	12650000000	17550000000	12630000000	18810000000				2018-05-29	69		Control	100	9574.34	17573.4	29174.7	53180.6	53180.6	53180.6
			5-4				34260000	495900000	2750000000	4364000000	9112000000	16270000000	21928000000						2018-05-14	54		Gemcitabine 25 mg/kg	100	1758.26	6751.67	16669.8	39969.8	74342.4	39088.2
			6-1				45290000	589300000	1954000000	3027000000	5307000000	6956000000	8495000000						2018-05-09	49		CGP-082996 10 mg/kg	100	1262.33	5697.42	9219.19	17770.4	29418.6	39338.3
			6-2				no tumor grow															Gem + CGP	100	1127.48	2553.21	4533.21	15382.6	19667.2	31920.4
			4-1			Gem + CGP	34490000	379800000	843000000	1109300000	2615000000	3553000000	4136000000	6908000000	16180000000	>10E +10			2018-06-02	73		Normalized normalized																	Non linear part of curve reached when higher than 10^10 units
			4-2				32270000	160900000	562800000	870000000	2772700000	2964000000	3604000000	>10E +10					2018-05-18	58		Days	7	14	21	28	35	42	49										Non linear part of curve reached when higher than 10^10 units
			4-3				23920000	321000000	753800000	1461000000	2630000000	4792000000	7542000000	12520000000	11880000000	8170000000	11340000000		2018-06-13	84		Control	100	100	100	100	100	100	100
			4-4				no tumor grow															Gemcitabine 25 mg/kg	100	18.3643	38.4199	57.138	75.1587	139.792	73.5008
			6-3				20510000	360400000	668900000	1646000000	7497000000	8359000000	12643000000	19193000000	17865000000	>10E +10	>10E +10		2018-06-11	82		CGP-082996 10 mg/kg	100	13.1845	32.4207	31.5999	33.4152	55.3184	73.9711										Non linear part of curve reached when higher than 10^10 units
			6-4				28830000	356600000	746500000	1261100000	6024000000	7870000000	16770000000						2018-05-13	53		Gem + CGP	100	11.7761	14.5288	15.5381	28.9252	36.9819	60.0228
																						Combination index
									Birthday	2018-02-13		2018-04-27	irradiate 1.2 Gy		2018-04-30	inject BV173 cells						Days	7	14	21	28
							3 million cells/mouse		11 weeks (76 days) when inject cells													Gem + CGP	1	1.41666	0.681005	0.608274	0.961233	0.563259	1.02783
						Weeks	1	2	3	4	5	6	7	8	9	10									Published values
							2018-05-07	2018-05-14	2018-05-21	2018-05-28	2018-06-04	2018-06-11	2018-06-18	2018-06-25	2018-07-02	2018-07-09			Day of endpoint	Days to endpoint
Figure 5 E	BV-173						7	14	21	28	35	42	49	56	63	70						Average													C:\Users\Bart Westerman XPS\Dropbox\Bart-Tannous\NewCombination\Leukemia\BV173 Leukemia tumor size
	(measured in blood)		1-1			Control	17.798	496.566	974.884	1628.04	1263.5							Endpoint reached	2018-06-08	39		Days	7	14	21	28	35	42	49						Synergy according to methods as reported
			1-2				30.956	588.99	741.288	616.492	886.372								2018-06-10	41		Control	20.8462	342.16	605.822	1048.12	788.484	788.484
			1-3				19.953	114.451	690.365	1367.96									2018-06-03	34		Imatinib 2 mg/kg	22.3718	72.8856	132.473	160.618	154.907	156.209
			1-4				12.18	576.334	860.077	768.471									2018-05-31	31		Dasatinib 2 mg/kg	22.6468	55.472	88.645	154.423	130.955	180.884
			1-5				22.64	102.683	153.785	1488.34									2018-06-02	33		Imatinib + Dasatinib	24.3494	36.477	44.1933	87.6122	77.8248	57.4812
			1-6				21.55	173.936	214.531	419.403	215.582								2018-06-06	37
																						STDEV
			2-1			Imatinib 2 mg/kg	26.3129	74.6799	122.695	159.37	132.68	112.924	209.474	231.623					2018-06-28	59		Days	7	14	21	28	35	42	49
			2-2				12.0498	81.9872	78.38	216.24	215.24	221.55	265.96	264.827					2018-06-25	56		Control	6.18245	235.416	341.701	508.368	530.772
			2-3				11.8076	80.5196	124.4	179.3	159.37	179.3	250.056						2018-06-20	51		Imatinib 2 mg/kg	9.59275	9.14908	41.5557	49.3383	59.7737	67.849
			2-4				37.069	76.7389	106.152	202.55	232.68	238.84	314.72	266.082					2018-07-01	62		Dasatinib 2 mg/kg	6.50915	7.66619	22.4124	39.932	20.5303	52.5127
			2-5				21.5096	63.797	185.27	116.5	109.237	118.3	227.238	236.751	Not measured				2018-07-03	64		Imatinib + Dasatinib	7.64285	16.2156	12.2084	9.54083	13.5464	15.5953
			2-6				25.4822	59.5912	177.94	89.75	80.234	66.341	92.306	69.144					2018-06-26	57
																						Normalized
			3-1			Dasatinib 2 mg/kg	26.0042	65.742	85.446	109.237	122.695	134.5	223.465	229.968					2018-06-27	58		Days	7	14	21	28	35	42	49
			3-2				24.5211	58.2	84.39	165.96	109.38	184.533	254.07	Not measured					2018-06-23	54		Control	100	1641.36	2906.15	5027.87	3782.39	3782.39											Accidently no measurement was made at day 56
			3-3				15.2258	53.193	73.2	213.72	153.731	230.373	222.673	246.679					2018-06-28	59		Imatinib 2 mg/kg	100	325.792	592.141	717.948	692.419	698.24
			3-4				24.3008	52.57	127.39	182.68	159.37	255.869	262.06	313.29	Not measured				2018-07-02	63		Dasatinib 2 mg/kg	100	244.944	391.423	681.874	578.247	798.718
			3-5				14.5746	43.294	63.144	131.37	123.4	129.75	83.374	78.827					2018-07-01	62		Imatinib + Dasatinib	100	149.807	181.497	359.813	319.617	236.068
			3-6				31.2545	59.833	98.3	123.57	117.152	150.281	199.765	219.441	Not measured				2018-07-05	66
																						Normalized
			4-1			Imatinib + Dasatinib	32.2571	42.6533	43.28	87.203	88.742	57.731	72.384	30.862					2018-06-27	58		Days	7	14	21	28	35	42	49
			4-2				22.1109	31.3355	29.76	75.9356	78.2	72.981	43.27	55.855	Not measured	Not measured			2018-07-19	80		Control	100	100	100	100	100	100
			4-3				34.7663	55.8681	31.74	79.5118	83.193	53.951	37.94	33.191	Not measured	Not measured			2018-07-11	72		Imatinib 2 mg/kg	100	19.8489	20.3754	14.2794	18.3064	18.4603
			4-4				19.4968	16.1963	62.52	85.5689	52.57	39.47	61.013	56.713	Not measured	Not measured			2018-07-19	80		Dasatinib 2 mg/kg	100	14.9232	13.4688	13.5619	15.2879	21.1167
			4-5				22.5645	51.6163	49.28	97.7889	89.001	42.74	35.934	22.272	Not measured	Not measured			2018-07-15	76		Imatinib + Dasatinib	100	9.12699	6.24526	7.15637	8.45013	6.24124
			4-6				14.9007	21.1924	48.58	99.665	75.243	78.014	51.838	40.396	Not measured	Not measured			2018-07-13	74		Combination index
																						Days	7	14	21	28
																						Imatinib + Dasatinib	1.92008	0.793274	0.390213	0.236699	0.318438	0.110943
																									Published values
Supplementary Figure 5B	MDA-MD231				2017-11-21	2017-11-27	2017-12-07	2017-12-14	2017-12-22	2017-12-28	2018-01-04	2018-01-11	2018-01-18	2018-01-25	2018-02-01	2018-02-08						Average													C:\Users\Bart Westerman XPS\Dropbox\Bart-Tannous\NewCombination\MDA (triple negative breast)\Combination index calculations
		Group	Cage&Mark#		Tumor installed	1st measure	16	23	31	37	44	51	58	65	72	79			Day of endpoint	Days to endpoint		Days	16	23	31	37	44	51	58						Synergy according to methods as reported
			1-1			Control	4793000	586100000	3596000000	11400000000								Endpoint reached	2018-01-03	43		Control	7688250	565666250	3655512500	8.93371e+09	17771000000	16175000000
			1-2				4197000	929000000	3226000000	14200000000									2018-01-02	43		Thapsigargin 2 mg/kg	6.46114e+06	104251000	1.18549e+09	6.64263e+09	2468800000	1.97247e+09	8204000000
			1-3				11530000	902000000	3584000000	5698000000	28610000000								2018-01-04	44		AZ628 10 mg/kg	8.18129e+06	3.09514e+08	2.16323e+09	5476500000	8249000000	53930000000
			1-4				6509000	822300000	3753000000	9886000000	30870000000								2018-01-04	44		AZ628+Thapsigargin	9.21171e+06	7.45329e+07	2.43417e+08	8.39171e+08	2.40383e+09	2290400000	3283700000
			7-1				9603000	616100000	12350000000										2017-12-22	31
			7-2				4629000	594800000	1199000000	16690000000									2017-12-31	40		STDEV
			7-3				2685000	43620000	862500000	3629000000	5604000000	20360000000							2018-01-11	51		Days	16	23	31	37	44	51	58
			7-4				17560000	31410000	673600000	1033000000	6000000000	11990000000							2018-01-15	55		Control	4.96027e+06	3.53101e+08	3.75165e+09	5.71423e+09	1.38523e+10	5.91848e+09
																						Thapsigargin 2 mg/kg	3.91427e+06	1.04238e+08	1.63498e+09	7.16914e+09	3.65828e+09	1.92694e+09	7.22903e+09
			2-1			Thapsigargin 2 mg/kg	2889000	8107000	300000000	15800000000									2018-01-02	42		AZ628 10 mg/kg	7.94549e+06	1.12049e+08	1.10235e+09	2.19509e+09	2.68842e+09
			2-2				12510000	126000000	3474000000	11570000000									2018-01-03	43		AZ628+Thapsigargin	3.74005e+06	2.9621e+07	8.56043e+07	7.12971e+08	1.88682e+09	1.86549e+09	3.92591e+09
			2-3				6553000	155300000	184100000	294100000	311700000	998200000	7943000000						2018-01-23	63
			2-4				2338000	47390000	131600000	341200000	400500000	727200000	1109000000	3817000000	22480000000				2018-02-05	76		Normalized
			8-1				9618000	308900000	3676000000	15040000000									2018-01-03	43		Days	16	23	31	37	44	51	58
			8-2				2984000	39420000	343000000	2557000000	7920000000								2018-01-10	50		Control	100	7357.54	47546.7	116200	231145	210386
			8-3				8336000	44640000	189700000	896100000	1243000000	4192000000	15560000000						2018-01-18	58		Thapsigargin 2 mg/kg	100	1613.51	18347.9	102809	38210	30528.1	126974										Endpoint calculation error, 57 should be 58
																						AZ628 10 mg/kg	100	3783.2	26441.2	66939.4	100828	659187
			3-1			AZ628 10 mg/kg	23460000	233700000	2459000000	7402000000									2018-01-02	42		AZ628+Thapsigargin	100	809.11	2642.47	9109.83	26095.3	24864	35647
			3-2				5130000	435700000	3917000000	7402000000									2017-12-29	38
			3-3				3489000	185700000	1982000000	5234000000									2017-12-28	37		Normalized-normalized
			3-4				3664000	460200000	1833000000	3745000000	6348000000	53930000000							2018-01-12	52		Days	16	23	31	37	44	51	58
			9-1				3027000	271700000	3110000000										2017-12-26	35		Control	100	100	100	100	100	100
			9-2				3559000	207900000	887000000	6973000000									2018-01-03	43		Thapsigargin 2 mg/kg	100	21.93	38.5892	88.4761	16.5307	14.5105
			9-3				14940000	371700000	954600000	2103000000	10150000000								2018-01-04	44		AZ628 10 mg/kg	100	51.4193	55.6109	57.6072	43.621	313.323
																						AZ628+Thapsigargin	100	10.997	5.55763	7.83981	11.2896	11.8183	42618.7
			5-1			Thapsigargin	5364000	60550000	313500000	169700000	580900000	939500000	1395000000	3582000000	9847000000				2018-02-06	77
			5-2			+ AZ628	8940000	140700000	275300000	1199000000	4518000000								2018-01-04	44		Combination index
			5-3				13950000	55530000	234100000	1920000000	4736000000								2018-01-06	46		Days	16	23	31	37	44	51	58
			5-4				6333000	60800000	162800000	184800000	945000000	3271000000	7797000000						2018-01-24	64		AZ628+Thapsigargin	1	0.605359	0.188382	0.146302	0.828861	0.733998
			11-1				14880000	71070000	337100000	871100000	3381000000								2018-01-06	46					Published as synergy
			11-2				7939000	67360000	283000000	1422000000	2506000000	4423000000							2018-01-17	57					(values not shown)
			11-3				7076000	65720000	98120000	107600000	159900000	528100000	659100000	1592000000	4423000000				2018-02-05	76
Supplementary Figure 5C	HT-29	No survial benefit combination (not continued)																																	No survival benefit
																									Published as no synergy										Experiment terminated (no synergy)
Supplementary Figure 5D	NCIH460	No survial benefit combination
						2018-02-14	2018-02-21	2018-02-28	2018-03-07	2018-03-14												Average													No synergy according to methods as reported
			Cage&Mark#			Tumor installed	7	14	21	28												Day	7	14	21	28
																			Day of endpoint	Days to endpoint		Control	25110000	2.90933e+09
			1-1			Control	24820000											Endpoint reached	2018-02-22	8		Mitomycin C 2 mg/kg	3.15217e+07	296140000
			1-2				36880000	2514000000											2018-03-01	15		A443654 2 mg/kg	2.71583e+07	4.30217e+08	2831750000	10226500000
			1-3				17320000												2018-02-25	11		Mit C + A443654	30090000	3.00183e+08	266625000	288600000
			1-4				15070000												2018-02-23	9
			3-1				40030000	4777000000											2018-02-27	13		STDEV
			3-2				16540000	1437000000											2018-02-28	14		Day	7	14	21	28
																						Control	1.09193e+07	1.70473e+09
			2-1			Mitomycin C	18880000	171500000											2018-03-01	15		Mitomycin C 2 mg/kg	1.3153e+07	1.87658e+08
			2-2				38970000	626200000											2018-03-02	16		A443654 2 mg/kg	1.04943e+07	3.6364e+08	1.09941e+09
			2-3				27090000	236000000											2018-02-28	14		Mit C + A443654	1.01284e+07	9.20801e+07	1.03081e+08
			2-4				41290000												2018-02-27	13
			3-3				47800000	256800000											2018-03-03	17		Normalized
			3-4				15100000	190200000											2018-03-04	18		Days	7	14	21	28
																						Control	100	11586.4	11586.4	11586.4													Carry forward from day 21
			5-1			A443654	19530000	243500000											2018-03-02	16		Mitomycin C 2 mg/kg	100	939.481	939.481	939.481													Carry forward from day 21
			5-2				46120000	1024000000	2989000000	16180000000									2018-03-14	28		A443654 2 mg/kg	100	1584.11	10426.8	37655.1
			5-3				29420000	166300000											2018-03-04	18		Mit C + A443654	100	997.618	886.092	959.123
			5-4				16530000	178100000	1242000000										2018-03-09	23
			6-1				23390000	744100000	3703000000	4273000000									2018-03-14	28		Normalized-normalized
			6-2				27960000	225300000	3393000000										2018-03-08	22		Days	7	14	21	28
																						Control	100	100	100	100
			4-1			MitC+A443654	22090000	442100000	343900000										2018-03-10	24		Mitomycin C 2 mg/kg	100	8.10851	8.10851	8.10851
			4-2				29990000	227100000	115000000										2018-03-09	23		A443654 2 mg/kg	100	13.6722	89.9922	324.995
			4-3				36490000	303600000											2018-03-06	20		Mit C + A443654	100	8.61029	7.64772	8.27804
			4-4				25420000	223600000	312500000	288600000									2018-03-14	28
			6-3				46800000	228100000											2018-03-06	20		Combination index
			6-4				19750000	376600000	295100000										2018-03-12	26		Days	7	14	21
																						AZ628+Thapsigargin	1	1.60555	0.951677	0.963598
																									Published as no synergy
